# Alignment of genetic differentiation across trophic levels in a fig community

**DOI:** 10.1101/2021.12.21.473707

**Authors:** Gavin C. Woodruff, John H. Willis, Patrick C. Phillips

## Abstract

Ecological interactions can generate close associations among species, which can in turn generate a high degree of overlap in their spatial distributions. Co-occurrence is likely to be particularly intense when species exhibit obligate comigration, in which they not only overlap in spatial distributions but also travel together from patch to patch. In theory, this pattern of ecological co-occurrence should leave a distinct signature in the pattern of genetic differentiation within and among species. Perhaps the most famous mutual co-isolation partners are fig trees and their co-evolved wasp pollinators. Here, we add another tropic level to this system by examining patterns of genomic diversity in the nematode *Caenorhabditis inopinata*, a close relative of the *C. elegans* model system that thrives in figs and obligately disperses on fig wasps. We performed RADseq on individual worms isolated from the field across three Okinawan island populations. The male/female *C. inopinata* is about five times more diverse than the hermaphroditic *C. elegans*, and polymorphism is enriched on chromosome arms relative to chromosome centers. *F*_*ST*_ is low among island population pairs, and clear population structure could not be easily detected among figs, trees, and islands, suggesting frequent migration of wasps between islands. Moreover, inbreeding coefficients are elevated in *C. inopinata*, consistent with field observations suggesting small *C. inopinata* founding populations in individual figs. These genetic patterns in *C. inopinata* overlap with those previously reported in its specific fig wasp vector and are consistent with *C. inopinata* population dynamics being driven by wasp dispersal. Thus, interspecific interactions can align patterns of genetic diversity across species separated by hundreds of millions of years of evolutionary divergence.

**Highlights:**

- The fig-dwelling female/male nematode *Caenorhabditis inopinata* is five times more diverse than its closest relative, the self-fertilizing nematode *C. elegans*.
- *C. inopinata* migrates frequently among three Okinawan islands despite high levels of inbreeding within individual figs.
- *C. inopinata* has patterns of genetic diversity that mirror its fig wasp vector.
- Ecological specialization aligns patterns of genetic differentiation in closely interacting species.
