## Supplemental Tables for "Alignment of genetic differentiation across trophic levels in a fig community"

### Sheet: 1 Sample GPS Coordinates
sample_id	island	tree_id	fig_id	Latitude	Longitude	sex	collection_date
A03	yonaguni	87	87-3	24.4565	123.006	female	15-May-2016
A05	yonaguni	89	89-3	24.4546	123.003	unknown	15-May-2016
B03	yonaguni	87	87-3	24.4565	123.006	male	15-May-2016
dec_2016_D01	iriomote	72	72-16	24.2655	123.851	female	10-May-2016
dec_2016_D02	iriomote	72	72-16	24.2655	123.851	female	10-May-2016
dec_2016_D03	ishigaki	44	44-1	24.3871	124.161	female	09-May-2016
dec_2016_D04	ishigaki	44	44-1	24.3871	124.161	female	09-May-2016
dec_2016_D05	ishigaki	44	44-1	24.3871	124.161	female	09-May-2016
dec_2016_D10	yonaguni	89	89-2	24.4546	123.003	unknown	15-May-2016
may_2017_A11	ishigaki	22	22-2	24.3685	124.17	female	09-May-2016
may_2017_A12	iriomote	72	72-17	24.2655	123.851	female	10-May-2016
may_2017_B11	ishigaki	22	22-2	24.3685	124.17	female	09-May-2016
may_2017_B12	ishigaki	22	22-2	24.3685	124.17	unknown	09-May-2016
may_2017_C11	iriomote	72	72-17	24.2655	123.851	female	10-May-2016
may_2017_C12	ishigaki	44	44-1	24.3871	124.161	female	09-May-2016
may_2017_D11	iriomote	72	72-17	24.2655	123.851	female	10-May-2016
may_2017_D12	ishigaki	44	44-2	24.3871	124.161	female	09-May-2016
may_2017_E11	iriomote	72	72-16	24.2655	123.851	female	10-May-2016
may_2017_E12	ishigaki	44	44-2	24.3871	124.161	female	09-May-2016
may_2017_F11	yonaguni	89	89-4	24.4546	123.003	female	15-May-2016
may_2017_G12	ishigaki	22	22-2	24.3685	124.17	unknown	09-May-2016
may_2017_H10	ishigaki	44	44-2	24.3871	124.161	female	09-May-2016
may_2017_H11	yonaguni	89	89-4	24.4546	123.003	female	15-May-2016
may_2017_H12	ishigaki	22	22-2	24.3685	124.17	male	09-May-2016

### Sheet: 2 Sample sizes
Individuals per island
	Yonaguni	Iriomote	Ishigaki	Total
	6	6	12	24
Individuals per plant
	Plant 22 (Ishigaki)	Plant 44 (Ishigaki)	Plant 72 (Iriomote)	Plant 87 (Yonaguni)	Plant 89 (Yonaguni)	Total
	5	7	6	2	4	24
Individuals per fig
	Fig 22-2 (Ishigaki)	Fig 44-1 (Ishigaki)	Fig 44-2 (Ishigaki)	Fig 72-16 (Iriomote)	Fig 72-17 (Iriomote)	Fig 87-3 (Yonaguni)	Fig 89-2 (Yonaguni)	Fig 89-3 (Yonaguni)	Fig 89-4 (Yonaguni)	Total
	5	4	3	3	3	2	1	1	2	24
	count
Islands	3
Plants	5
Figs	9

### Sheet: 3 Reads per sample
sample	number_of_paired_end_reads
A03	7193109
A05	3460357
B03	717508
dec_2016_D01	19731572
dec_2016_D02	10900527
dec_2016_D03	22514736
dec_2016_D04	26836136
dec_2016_D05	25936266
dec_2016_D10	19438200
may_2017_A11	3129605
may_2017_A12	1297288
may_2017_B11	22758380
may_2017_B12	660719
may_2017_C11	22720765
may_2017_C12	15504982
may_2017_D11	5342526
may_2017_D12	9187534
may_2017_E11	19813439
may_2017_E12	11079441
may_2017_F11	36402219
may_2017_G12	9327704
may_2017_H10	1448396
may_2017_H11	37482621
may_2017_H12	8146378

### Sheet: 4 aligned reads per sample
sample	mapped_reads	total_reads	percent_reads_mapped
A03	13282662	14386218	92.33
A05	6259856	6920714	90.45
B03	1319264	1435016	91.93
dec_2016_D01	33774381	36071596	93.63
dec_2016_D02	17775212	21801054	81.53
dec_2016_D03	32627339	36410677	89.61
dec_2016_D04	36269045	38325999	94.63
dec_2016_D05	38122436	39876633	95.6
dec_2016_D10	32080204	34457285	93.1
may_2017_A11	5091126	6259210	81.34
may_2017_A12	2259416	2594576	87.08
may_2017_B11	38861026	42174293	92.14
may_2017_B12	1004678	1321438	76.03
may_2017_C11	36905099	39604322	93.18
may_2017_C12	28321158	31009964	91.33
may_2017_D11	9585812	10685052	89.71
may_2017_D12	16374130	18375068	89.11
may_2017_E11	36224016	39626878	91.41
may_2017_E12	19233394	22158882	86.8
may_2017_F11	44181645	48675153	90.77
may_2017_G12	16677504	18655408	89.4
may_2017_H10	2630648	2896792	90.81
may_2017_H11	41035051	42320628	96.96
may_2017_H12	13975100	16292756	85.77

### Sheet: 5 coverage per sample
sample	mean_coverage_before_genotype_filtering	mean_coverage_after_genotype_filtering	sites_including_this_sample	percentage_of_sites_including_this_sample
A03	18.944	86.582	4945568	99.411
A05	11.4834	49.3828	4235124	85.1303
B03	3.63157	21.5572	1051911	21.1445
dec_2016_D01	39.6098	148.959	4974352	99.9895
dec_2016_D02	23.8671	101.007	4955395	99.6085
dec_2016_D03	40.5013	142.794	4963512	99.7716
dec_2016_D04	43.5811	148.741	4969593	99.8939
dec_2016_D05	44.881	151.709	4966720	99.8361
dec_2016_D10	40.8917	143.25	4947514	99.4501
may_2017_A11	8.52326	44.9517	3965387	79.7083
may_2017_A12	5.72379	31.3471	1863388	37.456
may_2017_B11	42.2925	148.087	4974279	99.9881
may_2017_B12	3.33632	28.7081	989257	19.8851
may_2017_C11	42.4953	147.511	4973870	99.9799
may_2017_C12	34.8963	131.371	4943387	99.3671
may_2017_D11	14.0777	67.0071	4897410	98.4429
may_2017_D12	21.3467	91.5173	4943311	99.3656
may_2017_E11	41.8798	146.1	4973467	99.9718
may_2017_E12	25.1787	107.462	4952224	99.5447
may_2017_F11	49.7651	152.354	4965028	99.8021
may_2017_G12	21.2037	93.9675	4950276	99.5056
may_2017_H10	5.71428	31.6019	3075365	61.818
may_2017_H11	44.2511	150.442	4974415	99.9908
may_2017_H12	18.6495	73.5229	4846807	97.4258

### Sheet: 6 FST summary statistics
Population pair	Distance (km)	Mean FST	Median FST	Min. FST	Max. FST	SD FST	IQR FST
Ishigaki-Iriomote	18.1	0.016	0.01	-0.37	0.63	0.039	0.039
Iriomote-Yonaguni	65.5	0.013	0.0068	-0.44	0.75	0.059	0.055
Ishigaki-Yonaguni	104.9	0.019	0.013	-0.38	0.56	0.046	0.043
